# HiExM Enables Scalable Mapping of Organelle Morphology and Spatial Heterogeneity

**DOI:** 10.64898/2026.07.12.738053

**Authors:** John H. Day, John Farrell, Dandan Yang, Fabricio N. Neira, Elizabeth A. Allen, Ann M. Byrne, Nina C. Leksa, Katherine W. Klinger, Giovanni de Nola, Mushriq Al-Jazrawe, Laurie A. Boyer

## Abstract

Quantitative image analysis of subcellular organization requires sufficient spatial resolution to resolve individual organelles and sample size to capture heterogeneity both within cells and between cells. Existing imaging approaches often force a tradeoff between spatial resolution and throughput, limiting the ability to measure organelle-level phenotypes across cell populations. Here, we establish high-throughputs expansion microscopy (HiExM) as a scalable pipeline for single-organelle analysis. As a benchmark, we focus on mapping late endosomes and lysosomes (LELs), a heterogeneous organelle class whose small size, dense intracellular distribution, and functional diversity make it difficult to quantify accurately using conventional light microscopy. HiExM increases effective spatial resolution while preserving compatibility with large-scale image acquisition, enabling robust segmentation and quantitative profiling of individual LELs across large cell populations. Using this pipeline, we identified differences in intracellular trafficking behavior among anti-transferrin receptor antibodies that could not be captured by conventional colocalization analysis alone. We further integrate spatial and morphological features with learned image-based representations that can define relationships between LEL morphology and subcellular position as well as how these relationships respond to perturbations. Together, our work establishes HiExM as a generalizable platform for scalable single-organelle profiling, enabling an analytical framework for quantifying discrete organelles across cells and conditions.
