## Supplementary material for "HiExM Enables Scalable Mapping of Organelle Morphology and Spatial Heterogeneity": Table of Resources

Category	Resource	Source	Cat. #	Concentration/ Dilution	Notes
Antibody (Staining)	rb α Lamp1 Primary	Cell Signaling Technologies	9091S	1 : 250	This dilution yields a high antibody concentration. We used this to ensure high signal-intensity.
Antibody (Staining)	ms α Lamp3 Primary	Developmental Studies Hybridoma Bank	H5C6	1 : 150	This dilution will be batch dependent, a 1:150 dilution should be good for stock concentrations of ~60 ug/mL
Antibody (Staining)	ms α Cardiac Troponin T Primary	Abcam	ab8295	1 : 500	Note that the staining conditions used in this work were optimized for LAMP1 staining and not necessarily optimal for cTNT staining.
Antibody (Staining)	dnk α rb Secondary	Biotium	20125	1 : 500
Antibody (Staining)	dnk α ms Secondary	Biotium	20105	1 : 500
Antibody (Staining)	dnk α hu Secondary	Biotium	20074	1 : 500
Antibody (Experimental)	Monovalent Anti-Transferrin Receptor Antibody	Sanofi	N/A	180 nM
Antibody (Experimental)	Bivalent Anti-Transferrin Receptor Antibody	Sanofi	N/A	180 nM
Antibody (Experimental)	Monovalent Anti-Transferrin Receptor Antibody-GAA fusion	Sanofi	N/A	180 nM	For experiments in Pompe cardiomyocytes, multiple concentrations were used.
Reagent (Experimental)	GAA	Sanofi	N/A	--	For experiments in Pompe cardiomyocytes, multiple concentrations were used.
Cell	hCMEC/D3	Cedarlane Labs	CLU512	--
Cell	Pompe iPSCs	Corriell Institute	GM28229	--
Reagent (HiExM)	Sodium Acrylate	AK Scientific	R624	16% wt/wt	We have found that it is important to source sodium acrylate specifically from this vendor. Additionally, care should be taken to store the sodium acrylate at -20 with dessicant and, most importantly, DO NOT OPEN THE BOTTLE UNTIL IT HAS COME UP TO ROOM TEMPERATURE. Exposing cold sodium acrylate to atmosphere can lead to the accumulation of condensation/moisture in the sodium acrylate, ruining it.
Reagent (HiExM)	ACA-PEG-ACA, MW 600	Creative PEGWorks	PSB-3330	0.75% wt/wt	Dissolve in 2M NaCl in PBS
Reagent (HiExM)	8 arm PEG Thiol	JenKem	A10022-1 / 8ARM(TP)-SH-10K	6% wt/wt	Dissolve in 2M NaCl in PBS
Reagent (HiExM)	LAP	Millipore Sigma	900889	0.2% wt/wt	LAP is dissolved in water
Reagent (HiExM)	Acrylamide	Millipore Sigma	A8887	3% wt/wt	Dissolve in 2M NaCl in PBS
Reagent (HiExM)	Agarose	Genesee Scienfic	20-102	~0.75% wt/wt	I would recommend using low melting-temp agarose if you have it, the agarose step in this protocol is quite tedious and low melting-temp would probably help.
Reagent (HiExM)	We have found that it is important to source sodium acrylate specifically from this vendor. Additionally, care should be taken to store the sodium acrylate at -20 with dessicant and, most importantly, DO NOT OPEN THE BOTTLE UNTIL IT HAS COME UP TO ROOM TEMPERATURE. Exposing cold sodium acrylate to atmosphere can lead to the accumulation of condensation/moisture in the sodium acrylate, ruining it.…	Thermo Fisher Scientific	A20770	50 ug/mL
Reagent (HiExM)	1M Tris pH 8.0	Thermo Fisher Scientific	AM9855G	1 : 20
Reagent (HiExM)	0.5 M EDTA pH 8.0	Ambion	AM9260G	1 : 50
Reagent (HiExM)	Proteinase K	New England Biolabs	P8107S	1 U/mL
Reagent (HiExM)	Triton X-100	Millipore Sigma	TX1568	0.50%
Reagent (Cell Culture)	mTeSR™ Plus	STEMCELL Technologies	100-0276	--
Reagent (Cell Culture)	ReLeSR™	STEMCELL Technologies	100-0483	--
Reagent (Cell Culture)	ACCUTASE	Innovative Cell Technologies	AT104	--
Reagent (Cell Culture)	DMEM/F-12	Gibco, Thermo Fisher Scientific	11320033	--
Reagent (Cell Culture)	Matrigel® hESC-Qualified Matrix, LDEV-free	Corning	354277	--
Reagent (Cell Culture)	ROCK inhibitor (Y-27632)	MilliporeSigma	5.09228	--
Reagent (Cell Culture)	Laduviglusib (CHIR-99021) HCl	Selleck Chemicals	S2924	--
Reagent (Cell Culture)	IWP 2	Tocris Bioscience	3533	--
Reagent (Cell Culture)	RPMI 1640 Medium	Gibco, Thermo Fisher Scientific	11875093	--
Reagent (Cell Culture)	B-27™ Supplement (50X), serum free	Gibco, Thermo Fisher Scientific	17504044	--
Reagent (Cell Culture)	B-27™ Supplement, minus insulin	Gibco, Thermo Fisher Scientific	A1895601	--
Reagent (Cell Culture)	STEMdiff™ Cardiomyocyte Dissociation Kit	STEMCELL Technologies	5025	--
Reagent (Cell Culture)	Endothelial Basal Medium-2	Lonza	190860	--
Reagent (Cell Culture)	Chemically Defined Lipid Concentrate	Thermo Fisher Scientific	11905031	1 : 100
Reagent (Cell Culture)	HEPES (1M)	Thermo Fisher Scientific	15630080	1 : 100
Reagent (Cell Culture)	hBFGF	Millipore Sigma	F0291	1 ng/mL
Reagent (Cell Culture)	Ascorbic Acid	Millipore Sigma	A4544	1 ug/mL
Reagent (Cell Culture)	Hydrocortisone	Millipore Sigma	H0135-1MG	0.5 ug/mL
Reagent (Cell Culture)	Cultrex Rat Collagen 1, Lower Viscosity	R&D Systems	3443-100-01	1 : 25
Reagent (Cell Culture)	Human Transferrin	Millipore Sigma	T8158	30 ug/mL
Reagent (Cell Culture)	Fetal Bovine Serum	VWR	SH30396.03	1 : 20
Reagent (Staining)	Methanol	Millipore Sigma	34860	--
Reagent (Staining)	Paraformaldehyde	Thermo Fisher Scientific	043368.9M	1%
Reagent (Staining)	Saponin	Millipore Sigma	47036	0.10%
Reagent (Staining)	Bovine Serum Albumin	Millipore Sigma	A1595	1%
Reagent (Staining)	Hoechst 33342	Thermo Fisher Scientific	62249	1 : 2500
Reagent (Experimental)	Chloroquine	MedChemExpress	HY-17589A	--
Reagent (Experimental)	Bafilomycin	Selleckchem	S1413	--
Reagent (Experimental)	Apilimod	Selleckchem	S6414	--
Reagent (Transfection)	eGFP Plasmid	Addgene	13031	75 ng/well	pcDNA3-eGFP, the concentration is given in ng per well of a 96 well plate, each well is loaded with 75 uL of media
Reagent (Transfection)	Opti-MEM	Thermo Fisher Scientific	31985062	--
Reagent (Transfection)	Lipofectamine 3000	Thermo Fisher Scientific	L3000001	--
Reagent (General)	PBS	Thermo Fisher Scientific	10010049	--
Reagent (General)	DMSO	Millipore Sigma	D2650	--
Reagent (General)	96-well Plate	Cellvis	P96-1.5H-N	--
